# THE REGULATORY EFFECT OF LIGHT OVER FRUIT DEVELOPMENT AND RIPENING IS MEDIATED BY EPIGENETIC MECHANISMS

**DOI:** 10.1101/2020.07.30.227447

**Authors:** Ricardo Bianchetti, Nicolas Bellora, Luis A de Haro, Rafael Zuccarelli, Daniele Rosado, Luciano Freschi, Magdalena Rossi, Luisa Bermudez

**Affiliations:** Departamento de Botânica, Instituto de Biociências, Universidade de São Paulo, São Paulo, Brasil; Institute of Nuclear Technologies for Health (INTECNUS), National Scientific and Research Council (CONICET), Ruta Provincial 82, 8400 S. C. de Bariloche, Argentina; Department of Plant and Environmental Sciences, Weizmann Institute of Science, Rehovot, Israel; Instituto de Agrobiotecnología y Biología Molecular (IABIMO), CICVyA, INTA-CONICET, Argentina; Cátedra de Genética, Facultad de Agronomía, Universidad de Buenos Aires, Buenos Aires, Argentina

**Keywords:** carotenoid, chlorophyll, DNA methylation, epigenetics, fleshy fruit, phytochrome, RNA-seq, RdDM, tomato

## Abstract

Phytochrome-mediated light and temperature perception has been shown to be a major regulator of fruit development. Furthermore, chromatin remodelling via DNA demethylation has been described as a crucial mechanism behind the fruit ripening process; however, the molecular basis underlying the triggering of this epigenetic modification remains largely unknown. Here, through integrative analyses of the methylome, siRNAome and transcriptome of tomato fruits from *phyA* and *phyB1B2* null mutants, we report that PHYB1 and PHYB2 control genome-wide DNA methylation during fruit development from green towards ripe stages. The experimental evidence indicates that PHYB1B2 signal transduction is mediated by a gene expression network involving chromatin organization factors (DNA methylases/demethylases, histone-modifying enzymes and remodelling factors) and transcriptional regulators leading in the altered mRNA profile of photosynthetic and ripening-associated genes. This new level of understanding provides insights into the orchestration of epigenetic mechanisms in response to environmental cues affecting agronomical traits.
