## Supplemental Table 1 for "THE REGULATORY EFFECT OF LIGHT OVER FRUIT DEVELOPMENT AND RIPENING IS MEDIATED BY EPIGENETIC MECHANISMS"

### Sheet: RNAseq raw data
Supplemental Table S1. Summary of sequencing, trimming and mapping RNAseq data.
Genotype/Stage/Replicate	Raw Reads	Reads written after trimming	%	Uniquely mapped reads number	Uniquely mapped reads number (%)	Number of identified loci
WT/Immature Green/A	24045944	23087347	96.0135	19864226	86.04	22119
WT/Immature Green/B	20026170	19293653	96.3422	16271277	84.33	22246
WT/Immature Green/C	21363136	20466656	95.8036	17111988	83.61	22256
phyA/Immature Green/A	19959051	19088563	95.6386	15725055	82.38	21815
phyA/Immature Green/B	25832732	25126460	97.266	22237040	88.5	23137
phyA/Immature Green/C	23654742	22674570	95.8563	18922826	83.45	22683
phyB1B2/Immature Green/A	25213493	24283724	96.3124	20767277	85.52	22104
phyB1B2/Immature Green/B	22672086	21748986	95.9285	18382847	84.52	21762
phyB1B2/Immature Green/C	25423016	24281788	95.511	20571783	84.72	22690
WT/Breaker/A	20447875	19603874	95.8724	15752262	80.35	20251
WT/Breaker/B	29271999	27867981	95.2035	22874180	82.08	20606
WT/Breaker/C	17285214	16716456	96.7096	14124513	84.49	19195
phyA/Breaker/A	25990106	24863174	95.664	20968981	84.34	21117
phyA/Breaker/B	28591229	27631392	96.6429	22905994	82.9	21873
phyA/Breaker/C	20779443	19929194	95.9082	17130203	85.96	20225
phyB1B2/Breaker/A	20210092	19412984	96.0559	16409411	84.53	22020
phyB1B2/Breaker/B	23342125	22471698	96.271	19278809	85.79	22187
phyB1B2/Breaker/C	24176246	23217402	96.0339	18158443	78.21	21687
