## Supplemental Table 3 for "THE REGULATORY EFFECT OF LIGHT OVER FRUIT DEVELOPMENT AND RIPENING IS MEDIATED BY EPIGENETIC MECHANISMS"

### Sheet: IG
Supplemental Table S3. Validation of RNASeq analysis via RT-qPCR at immature green (IG) and breaker (BK) stages.
Locus	Gene ID	FC_phyB1B2	FDR	p-value	RT-qPCR_phyB1B2	p-value	FC_phyA	FDR	p-value	RT-qPCR_phyA	p-value
Solyc10g008740	CHLD	-1.17554	0.0673924	0.00113619	-1.13103	0.0034	-0.879792	0.557149	0.0132644	-0.880264	0.0053
Solyc03g118240	CHLM	-1.28099	0.0304664	0.000386246	0.0410403	0.8463	-1.03037	0.279694	0.00409751	0.171732	0.5692
Solyc10g077040	CRD1	-0.686526	0.70911	0.0545393	-0.866134	0.0058	-0.895434	0.538496	0.0124658	0.234364	0.3325
Solyc12g013710	POR1	-2.9579	0.000379334	< 0.0001	-2.21489	< 0.001	-1.76435	0.213521	0.00267135	-0.49721	0.018
Solyc10g006900	POR2	-1.94315	0.0760994	0.00134676	-0.965159	0.0357	-1.59146	0.424485	0.00796198	0.383252	0.336
Solyc07g054210	POR3	-1.65212	0.000872633	< 0.0001	-0.428103	0.05	-1.12056	0.146798	0.00152196	0.221364	0.485
Validated genes are highlighted

### Sheet: BK
Supplemental Table S3. Validation of RNASeq analysis via RT-qPCR at immature green (IG) and breaker (BK) stages.
Locus	Gene ID	FC_phyB1B2	FDR	p-value	RT-qPCR_phyB1B2	p-value	FC_phyA	FDR	p-value	RT-qPCR_phyA	p-value
Solyc01g067890	DXS1	-0.994678	0.209738	0.0267789	-0.535269	0.0133	-0.355076	1	0.425316	0.40795	0.22
Solyc01g009010	ISPE	-0.954193	0.0710548	0.00564974	-1.00202	0.042	0.193651	1	0.570899	0.767244	0.083
Solyc04g079960	GGPS2	-1.26701	0.0738108	0.00594936	-0.987167	0.04	0.369572	1	0.415613	0.394087	0.2
Solyc03g031860	PSY1	-1.28113	0.0978116	0.00892851	-1.12718	0.027	-0.232919	1	0.629328	0.157465	0.59
Solyc03g123760	PDS	-1.27276	0.00886398	0.000332325	-1.15188	0.005	0.342312	1	0.327297	0.64257	0.02
solyc01g097810	ZDS	-1.09462	0.00976302	0.000377768	-0.946049	0.009	0.0601655	1	0.84337	0.0970906	0.636
Solyc10g081650	CRTISO	-1.30972	0.00810372	0.000295665	-1.45359	0.003	0.338932	1	0.341363	0.549555	0.077
Solyc07g043580	PIF4	2.10297	0.00977068	0.00037835	1.86705	0.012	1.55475	0.107792	0.00782941	2.1539	0.019
Solyc07g061990	SPS	0.0445412	1	0.89069	0.0624489	0.82	0.870156	0.101884	0.00724083	0.588611	0.044
Validated genes are highlighted
