## Supplemental Table 4 for "THE REGULATORY EFFECT OF LIGHT OVER FRUIT DEVELOPMENT AND RIPENING IS MEDIATED BY EPIGENETIC MECHANISMS"

### Sheet: control_ripening
Supplemental Table S4. Control ripening-associated genes for RNAseq data.					WT BK vs WT IG		PHYA BK vs PHYA IG		PHYB1B2 BK vs PHYB1B2 IG
Locus	Gene	Description	Expected change BK vs IG	Reference
					logFC	FDR	logFC	FDR	logFC	FDR
Solyc05g012020	Sl-RIN	Transcription factor (MADS/AGL)	up	Cruz et al., 2018	10.7084	6.44544e-27	7.0604	7.17328e-16	5.9857	2.42304e-12
Solyc10g006880	Sl-NOR	Transcription factor (NAC)	up	Cruz et al., 2018	6.70362	5.09102e-23	4.16607	1.89036e-11	3.91011	4.3009e-10
Solyc03g044300	Sl-AP2a	Transcription factor (AP2)	up	Cruz et al., 2018	4.00934	9.81779e-15	2.55952	4.74795e-07	2.56259	8.35091e-07
Solyc06g069430	Sl-FUL1	Transcription factor (MADS/AGL)	up	Cruz et al., 2018	3.57227	1.82817e-16	2.65334	6.85149e-10	0.785261	0.13475
Solyc03g031860	Sl-PSY1	Carotenoid biosynthesis (phytoene synthase)	up	Cruz et al., 2018	7.49538	1.56514e-28	6.49909	3.06944e-23	5.76362	3.87134e-19
Solyc03g123760	Sl-PDS	Carotenoid biosynthesis (phytoene desaturase)	up	Cruz et al., 2018	1.44541	0.000332902	2.22482	5.03948e-08	0.781304	0.115681
Solyc09g075440	Sl-ETR3	ETR/ERS-type ethylene receptor protein	up	Liu et al., 2015	4.36836	5.61242e-16	3.04203	7.32999e-09	3.94774	5.35785e-13
Solyc06g053710	Sl-ETR4	ETR/ERS-type ethylene receptor protein	up	Liu et al., 2015	2.70863	3.05707e-10	1.49024	0.000784957	2.27722	3.3881e-07
Solyc09g089610	Sl-ETR6	ETR/ERS-type ethylene receptor protein	up	Liu et al., 2015	2.03119	0.00292342	0.415406	0.619877	3.42904	2.57956e-06
Solyc01g065980	Sl-ERF.E4	Transcription factor (ERF)	up	Liu et al., 2014	1.81462	1.71657e-05	1.66921	0.000124877	1.48374	0.00125332
Solyc07g049530	Sl-ACO1	Ethylene biosynthesis.1-aminocyclopropane-1-carboxylate oxidase	up	Liu et al., 2015	3.81821	3.0487e-06	2.47272	0.0026248	2.90429	0.000762521
Solyc07g049550	Sl-ACO3	Ethylene biosynthesis.1-aminocyclopropane-1-carboxylate oxidase	up	Liu et al., 2015	3.56705	1.55372e-06	1.75224	0.020454	3.79945	1.15086e-06
Solyc02g036350	Sl-ACO6	Ethylene biosynthesis.1-aminocyclopropane-1-carboxylate oxidase	up	Liu et al., 2015	1.51455	0.0903417	3.44508	0.00018888	5.31266	8.35343e-08
Solyc01g095080	Sl-ACS2	Ethylene biosynthesis. 1-aminocyclopropane-1-carboxylate synthase	up	Liu et al., 2015	12.1391	5.07721e-23	7.64892	3.98489e-13	6.30647	6.97634e-10
Solyc05g050010	Sl-ACS4	Ethylene biosynthesis. 1-aminocyclopropane-1-carboxylate synthase	up	Liu et al., 2015	9.7614	5.14934e-28	7.53106	3.15893e-20	6.87077	2.05756e-17
Solyc10g080210	Sl-PG2a	Polygalacturonase	up	Liu et al., 2014	13.0522	1.8902e-24	15.9465	7.34223e-17	12.2937	9.4179e-22
Solyc08g006960	Sl-CAC	AP-2 complex subunit mu	constitutive	Expósito-Rodríguez et al., 2008	-0.133486	0.729252	0.421107	0.226889	0.00814377	1
Solyc07g025390	Sl-EXPRESSED	Peptidyl-prolyl cis-trans isomerase cyclophilin-type	constitutive	Expósito-Rodríguez et al., 2008	0.316819	0.414725	0.387424	0.330956	-0.0735399	0.920104
Highlighted FDR values are significantly different between BK and IG stages.
