## Supplemental Table 9 for "THE REGULATORY EFFECT OF LIGHT OVER FRUIT DEVELOPMENT AND RIPENING IS MEDIATED BY EPIGENETIC MECHANISMS"

### Sheet: Sheet1
Supplementary Table S9. Summary of sequencing, trimming, mapping and methylation calling in WGBS.
					Total methylated C's				Total unmethylated C's				Global C methylation
Sample	Raw Reads	Reads written after trimming	Uniquely aligned reads	Total number of C´s analysed	CG	CHG	CHH	Unknown	CG	CHG	CHH	Unknown (CN or CHN)	CG	CHG	CHH	Unknown (CN or CHN)
WT - Immature Green	292.140.964	281.414.251	157.644.029	3529577274	341000576	245498631	598770661	1591245	79813414	131294064	2133199928	2576434	0.81	0.652	0.219	0.382
phyA - Immature Green	249.778.386	240.101.127	147.741.798	3258438565	285720107	224581950	599323032	1537500	69283593	109816051	1969713832	2352451	0.805	0.672	0.233	0.395
phyB1B2 - Immature Green	265.522.292	254.589.275	157.050.082	3372109788	285382657	227325230	582712332	1614725	72588374	116456741	2087644454	2552276	0.797	0.661	0.218	0.388
WT - Breaker	240.861.066	230.085.609	131.310.984	2841743699	266898889	204107803	527794222	1305112	61553665	92072331	1689316789	2068820	0.813	0.689	0.238	0.387
phyA - Breaker	245.678.032	238.305.429	149.588.601	3202172217	286800610	228328658	649124787	1549625	66740808	99928817	1871248537	2146232	0.811	0.696	0.258	0.419
phyB1B2 - Breaker	248.353.338	238.670.736	145.719.945	3065587621	259115771	209271628	536149431	1492824	63347605	100474002	1897229184	2362026	0.804	0.676	0.22	0.387
