## Supplemental Table 21 for "THE REGULATORY EFFECT OF LIGHT OVER FRUIT DEVELOPMENT AND RIPENING IS MEDIATED BY EPIGENETIC MECHANISMS"

### Sheet: Sheet2
Supplemental Table S21. Primer sequences.
Gene	Locus	Primer sequence
POR1	Solyc12g013710	F: 5´- CATCCCTCGGAGCTATTAGA - 3´
		R: 5´- GAGTCACAGGGGTACTCGT - 3´
POR2	Solyc10g006900	F: 5´- AGAAACTCGTTGGTTTGGC - 3´
		R: 5´- TCGGTTACAAATTCTCACTC - 3´
POR3	Solyc07g054210	F: 5´- TGGAGGGACCTGCAAAGAAT - 3´
		R: 5´- TGAATGGTAACAAGTAACGAAGC - 3´
CHLM	Solyc03g118240	F: 5´- AAGGTGCCATTGTATCAG - 3´
		R: 5´-TCCAAACTCTCCAAGTCC - 3´
CHLD	Solyc10g008740	F: 5´- TTTGTATCATTCCCTTCCGA - 3´
		R: 5´- ATCCCAACTCTAACTGCC - 3´
CRD1	Solyc10g077040	F: 5´- TGCCTTTCGGTTTATGTG - 3´
		R: 5´- GTTAATCTCCACCATCCTG - 3´
DXS1	Solyc01g067890	F: 5´- CAGGACTGGTGTGGTTTCAG - 3´
		R: 5´- GGGATAGTTCACAGTGTCC - 3´
ISPE	Solyc01g009010	F: 5´- GTAATGCTGCAACAACTC - 3´
		R: 5´- GGCTTTATGAGGACCATTGG - 3´
GGPS2	Solyc04g079960	F: 5´- GTTGATTCATGGGGTCAAGC - 3´
		R: 5´- CAAATCGCCTTTTCAGCTACG - 3
PSY1	Solyc03g031860	F: 5´- CGATGGTGCTTTGTCCGATAC - 3´
		R: 5´- CGCATTCCTTCAACCATATCTCTG- 3´
PDS	Solyc03g123760	F: 5´- CGTTCCGTGCTTCTCCGC - 3´
		R: 5´- CTAGAACATCCCTTGCCTCCAG - 3´
ZDS	solyc01g097810	F: 5´- AGTGGTTTCTGTCTAAAGGTGG - 3´
		R: 5´- ACCGAGCACTCATGTTATCAC - 3´
CRTISO	Solyc10g081650	F: 5´- AAGACCCACAGACGATACCT - 3´
		R: 5´- ATCGCCAACACAATATAGACCA - 3´
ZISO	Solyc12g097810	F: 5´- CCTTCTTCTTCCTATACCCGTCG - 3´
		R: 5´- AGCGTGTGAGCTAAGCACCA - 3´
PIF4	Solyc07g043580	F: 5´- GGCTTAGGTTCACATACAG - 3´
		R: 5´- TGATGGTGTCGTTGTCTC - 3´
SPS	Solyc07g061990	F: 5´- GTGGTTGCGGATGACCTACTTA - 3´
		R: 5´- CTTCTGTGATTTGTGGTGAGTTCC - 3´
RIN	Solyc05g012020	F: 5´- TCAAACATCATGGCATTGTGGTG - 3´
		R: 5´- TGCATTTTCGGGTTGTACATTATCG - 3´
NOR	Solyc10g006880	F: 5´- TAATGATGGGGTCGTCTTTCG - 3´
		R: 5´- ATTTTACAGGGCTAACTATTTTTTGC - 3´
CNR	Solyc02g077920	F: 5´- GCCAAATCAAGCAATGATGA - 3´
		R: 5´- TCGCAACCATACAGACCATT - 3´
AP2a	Solyc03g044300	F: 5´- AACGGACCACAATCTTGAC - 3´
		R: 5´- CTGCTCGGAGTCTGAACC - 3´
